# Deficiency in POLE exonuclease causes synthetic lethality in highly aneuploid cancer cells

**DOI:** 10.1101/2025.07.16.665237

**Authors:** Eun Jung Kim, Alejandro Chibly, Kristel Dorighi, Jack Kamm, Szymon Juszkiewicz, Kevin Cabrera, Dexter Jin, Rohit Reja, Yangmeng Wang, Rachel Nakagawa, Minyi Shi, Yuxin Liang, Anwesha Dey, Ethan S. Sokol, Steven Gendreau, Meng He

## Abstract

Aneuploidy is a hallmark of cancer and is associated with drug resistance and poor clinical outcomes across diverse cancer types. However, no therapies have been clinically established to target highly aneuploid tumors. By analyzing a real-world dataset comprising nearly half a million tumor samples subjected to comprehensive genomic profiling, we identified a striking mutual exclusivity between POLE exonuclease domain mutations and high aneuploidy burden. This observation was independently validated using data from The Cancer Genome Atlas (TCGA) and the Cancer Cell Line Encyclopedia (CCLE). Probabilistic modeling revealed that the elevated quantity and unique spectrum of mutations induced by POLE exonuclease deficiency increase the likelihood of inactivating essential genes on chromosome arms harboring losses, leading to a synthetic lethal phenotype in highly aneuploid cells. Functional experiments demonstrated that POLE exonuclease activity is essential for the viability of highly aneuploid cancer cell lines but is dispensable in diploid cells. These findings suggest that selective inhibition of POLE exonuclease may represent a promising therapeutic strategy for targeting highly aneuploid tumors.
