## Supplemental tables for "Deficiency in POLE exonuclease causes synthetic lethality in highly aneuploid cancer cells": Supplemental table 1.xlsx

### Sheet: Sheet1
predictor variable	coefficient
burkitt lymphoma-leukemia	-9.3719
myeloproliferative neoplasm (mpn) (nos)	-8.3901
myelodysplastic syndrome (mds) (nos)	-8.34691
chronic lymphocytic leukemia/small lymphocytic lymphoma (cll/sll)	-8.22492
myelodysplastic-myeloproliferative neoplasm (mds-mpn) (nos)	-8.03832
chronic myelogenous leukemia (cml)	-7.91697
aplastic anemia	-7.81236
acute myeloid leukemia (aml) (nos)	-7.59768
acute t-lymphoblastic leukemia-lymphoma (t-all)	-7.56791
mast cell neoplasm	-7.51607
langerhans cell histiocytosis (lch)	-7.50614
t nk-cell large granular lymphocytic leukemia	-7.43412
hairy cell leukemia	-6.98592
acute leukemia (nos)	-6.88009
lymphoproliferative disease (nos)	-6.87669
lymphoplasmacytic lymphoma-waldenstroms macroglobulinemia	-6.8267
acute promyelocytic leukemia (apml)	-6.82322
marginal zone lymphoma	-6.81306
hodgkin lymphoma (nos)	-6.78739
bone marrow failure (nos)	-6.7648
b-cell neoplasm (nos)	-6.60086
mixed phenotype acute leukemia (mpal) (nos)	-6.52304
mantle cell lymphoma	-6.47372
non-hodgkin lymphoma (nos)	-6.4654
head and neck squamous papilloma	-6.35989
salivary gland adenoid cystic carcinoma	-6.30864
brain hemangiopericytoma	-6.29278
soft tissue fibromatosis	-6.22714
acute lymphoblastic leukemia-lymphoma (all) (nos)	-6.21716
chronic myelomonocytic leukemia	-6.20273
rosai-dorfman disease (rdd)	-6.1109
nk t-cell neoplasm (nos)	-5.96173
non-langerhans cell histiocytosis (non-lch)	-5.90805
head and neck adenoid cystic carcinoma	-5.82371
thyroid papillary carcinoma	-5.73871
soft tissue nut midline carcinoma	-5.72499
soft tissue hemangiopericytoma	-5.64875
soft tissue angiomyxoma	-5.6083
soft tissue hemangioma	-5.57226
acute b-lymphoblastic leukemia-lymphoma (b-all)	-5.51063
brain craniopharyngioma	-5.44227
monoclonal gammopathy of undetermined significance (mgus)	-5.38894
angioimmunoblastic t-cell lymphoma (aitl)	-5.25581
t-cell prolymphocytic leukemia	-5.21803
histiocytosis (nos)	-5.21192
salivary gland acinic cell tumor	-5.20033
juvenile xanthogranuloma	-5.10713
brain astrocytoma	-5.03371
follicular lymphoma	-4.9846
POLE	-4.98286
t-cell neoplasm (nos)	-4.97411
unknown primary adenoid cystic carcinoma	-4.96661
anaplastic large cell lymphoma (alcl)	-4.8193
msi	-4.7961
sezary syndrome	-4.75389
extranodal malt lymphoma	-4.70417
soft tissue neurofibroma	-4.67154
blastic plasmacytoid dendritic cell neoplasm	-4.53514
skin mycosis fungoides	-4.46962
skin kaposi sarcoma	-4.45664
skin merkel cell carcinoma	-4.43996
brain oligoastrocytoma	-4.42656
myeloid sarcoma	-4.41489
soft tissue extrarenal rhabdoid tumor	-4.39269
breast angiosarcoma	-4.38469
kidney medullary carcinoma	-4.29279
brain anaplastic astrocytoma	-4.2729
soft tissue arteriovenous malformation	-4.10889
lung mucoepidermoid carcinoma	-3.97114
brain atypical teratoid rhabdoid tumor (atrt)	-3.92811
trachea adenoid cystic carcinoma	-3.87079
histiocytic sarcoma	-3.83902
hepatosplenic t-cell lymphoma	-3.80131
adult t-cell leukemia-lymphoma (atll)	-3.74028
castlemans disease	-3.67659
lung adenoid cystic carcinoma	-3.60839
ovary small cell carcinoma hypercalcemic type (sccoht)	-3.607
b-cell prolymphocytic leukemia	-3.58853
pancreas solid pseudopapillary tumor	-3.58521
appendix mucinous neoplasm	-3.54456
skin t-cell lymphoma	-3.51882
chronic neutrophilic leukemia	-3.48105
skin basal cell carcinoma	-3.45013
multiple myeloma	-3.43747
ovary mucinous carcinoma	-3.43345
head and neck myoepithelial carcinoma	-3.43298
paroxysmal nocturnal hemoglobinuria (pnh)	-3.39407
ovary serous tumor (lmp)	-3.37641
brain glioblastoma (gbm)	-3.34293
diffuse large b-cell lymphoma (dlbcl) (nos)	-3.33985
bone giant cell tumor	-3.30386
spleen angiosarcoma	-3.30149
head and neck mucoepidermoid carcinoma	-3.2737
brain oligodendroglioma	-3.25849
soft tissue inflammatory myofibroblastic tumor	-3.25277
soft tissue solitary fibrous tumor	-3.22579
skin dermatofibrosarcoma	-3.20779
soft tissue hamartoma	-3.19055
kidney malignant rhabdoid tumor (mrt)	-3.1556
skin melanocytic lesion	-3.1224
brain neurocytoma	-3.121
soft tissue granular cell tumor	-3.09557
ovary granulosa cell tumor	-3.07116
soft tissue lymphangioma	-3.02382
brain astrocytoma pilocytic	-2.97309
peritoneum mesothelioma	-2.93966
soft tissue liposarcoma	-2.91408
kidney wilms tumor	-2.91244
brain glioma (nos)	-2.90402
soft tissue meningioma	-2.80364
stomach adenocarcinoma diffuse type	-2.77116
breast adenoid cystic carcinoma	-2.69447
soft tissue hemangioendothelioma	-2.58625
EWSR1	-2.55973
lung typical carcinoid	-2.53884
FOXL2	-2.50588
pancreas mucinous cystadenocarcinoma	-2.50133
schwannoma	-2.49684
vulva adenoid cystic carcinoma	-2.49285
uterus endometrial stromal sarcoma	-2.44886
brain diffuse large b-cell lymphoma (dlbcl)	-2.3311
CD74	-2.30467
BCL2A1	-2.26004
duodenum adenocarcinoma	-2.20363
appendix goblet cell carcinoid (gcc)	-2.15329
GNAQ	-2.15259
ovary sex cord tumor with annular tubules (sctat)	-2.11629
pancreas ductal adenocarcinoma	-2.10439
plasmablastic lymphoma (dlbcl)	-2.07354
thyroid anaplastic carcinoma	-2.06795
ovary sex cord stromal tumor (nos)	-2.04001
spine glioma (nos)	-2.03543
small intestine carcinoid	-1.99662
pericardium mesothelioma	-1.93053
paraganglioma	-1.90873
prostate acinar adenocarcinoma	-1.89374
GNA11	-1.89162
mesothelioma (nos)	-1.89052
soft tissue alveolar soft part sarcoma	-1.8636
brain medulloblastoma	-1.83903
salivary gland mucoepidermoid carcinoma	-1.77929
brain embryonal tumor	-1.77643
soft tissue angiosarcoma	-1.76001
brain pineal parenchymal tumor of intermediate differentiation (pptid)	-1.74012
soft tissue low grade fibromyxoid sarcoma	-1.70994
appendix adenocarcinoma	-1.69362
unknown primary kaposi sarcoma	-1.67938
stomach glomus tumor	-1.6249
uterus leiomyomatosis	-1.59617
ovary low grade serous carcinoma	-1.59421
stomach adenocarcinoma (nos)	-1.5531
breast phyllodes tumor	-1.54297
brain ganglioglioma	-1.53779
salivary gland myoepithelial carcinoma	-1.4937
brain ganglioneuroblastoma	-1.48854
HMGA2	-1.48621
bone epithelioid hemangioendothelioma	-1.48344
soft tissue round cell tumor	-1.46593
SS18	-1.46523
salivary gland mammary analogue secretory carcinoma (masc)	-1.44692
thymus thymoma lymphocytic	-1.43499
PDK1	-1.42041
brain anaplastic oligodendroglioma	-1.39503
ovary sarcoma	-1.37074
pleura mesothelioma	-1.36247
vulva squamous cell carcinoma (scc)	-1.35781
brain subependymoma	-1.35414
thyroid carcinoma (nos)	-1.33687
soft tissue ganglioneuroma	-1.33494
nasopharynx and paranasal sinuses squamous cell carcinoma (scc)	-1.33467
brain meningioma	-1.32583
soft tissue myopericytoma	-1.32365
CTCF	-1.32094
CASP8	-1.2934
unknown primary mucoepidermoid carcinoma	-1.28233
soft tissue myofibromatosis	-1.27836
breast mucinous carcinoma	-1.26719
SMARCB1	-1.25755
soft tissue ossifying fibromyxoid tumor	-1.23939
brain gliosarcoma	-1.23219
small intestine neuroendocrine carcinoma	-1.21265
RAC1	-1.17464
IDH1	-1.1009
TGFBR2	-1.09536
DIS3	-1.09195
SOX9	-1.09174
ovary small cell carcinoma	-1.08235
skin adnexal carcinoma	-1.07719
ovary adenosarcoma	-1.06924
MYD88	-1.06726
SNCAIP	-1.06365
thymus atypical carcinoid	-1.04616
nasopharynx and paranasal sinuses undifferentiated carcinoma	-1.03538
thyroid follicular carcinoma	-0.983322
soft tissue synovial sarcoma	-0.969481
uterus endometrial adenocarcinoma endometrioid	-0.96857
rectum carcinoid tumor	-0.958194
GSK3B	-0.939693
pancreas carcinoma (nos)	-0.936989
FBXW7	-0.907656
HRAS	-0.902952
IGH	-0.889825
thyroid medullary carcinoma	-0.816404
primary mediastinal (thymic) large b-cell lymphoma (pmbcl)	-0.816262
CDK12	-0.811199
GRIN2A	-0.78406
kidney clear cell carcinoma	-0.779903
rectum squamous cell carcinoma (scc)	-0.772053
XPO1	-0.761273
prostate ductal adenocarcinoma	-0.76119
pancreatobiliary carcinoma	-0.750673
skin squamous cell carcinoma (scc)	-0.745273
head and neck squamous cell carcinoma (hnscc)	-0.734417
lung pulmonary blastoma	-0.711467
gallbladder adenocarcinoma	-0.692833
thymus thymoma (nos)	-0.685983
stomach gist	-0.672973
TERT	-0.668954
DNMT3A	-0.645864
BCOR	-0.636588
PIK3CA	-0.631291
bone osteoblastoma	-0.625718
MTOR	-0.624404
TRRAP	-0.608588
U2AF1	-0.607076
gallbladder squamous cell carcinoma (scc)	-0.578039
soft tissue epithelioid sarcoma	-0.570689
CDH1	-0.56756
SMAD2	-0.567522
MSH6	-0.562817
DDR2	-0.555229
ARID1A	-0.553693
AKT1	-0.547624
ampullary adenocarcinoma	-0.519309
brain gangliocytoma	-0.515674
lung solitary fibrous tumor	-0.507071
JAK1	-0.49928
teratoma	-0.494593
POLD1	-0.487293
MSH2	-0.464957
RBM10	-0.44961
CTNNB1	-0.446511
salivary gland carcinoma (nos)	-0.426652
uterus adenosarcoma	-0.420081
salivary gland adenocarcinoma	-0.418237
small intestine gist	-0.405733
penis squamous cell carcinoma (scc)	-0.378957
ovary germ cell tumor	-0.368289
anus squamous cell carcinoma (scc)	-0.366771
GNAS	-0.366729
nasopharynx and paranasal sinuses adenocarcinoma	-0.355566
soft tissue ewing sarcoma	-0.348386
bladder squamous cell carcinoma (scc)	-0.333855
PIK3R1	-0.333455
TP53BP1	-0.328191
SPEN	-0.326086
SPOP	-0.32543
XRCC2	-0.324812
CDH2	-0.322048
ABL1	-0.316932
KRAS	-0.302657
uterus endometrial adenocarcinoma (nos)	-0.285467
ASXL1	-0.28094
TET2	-0.272343
skin glomus tumor	-0.271231
MSH3	-0.262544
MYH11	-0.259409
PTCH1	-0.25856
STAT3	-0.254327
IDH2	-0.252533
ARID1B	-0.243305
SMARCD1	-0.241019
lung atypical carcinoid	-0.240837
gastroesophageal junction adenocarcinoma	-0.238101
TAF1	-0.237918
rectum neuroendocrine carcinoma	-0.231626
spine astrocytoma	-0.231558
soft tissue leiomyomatosis	-0.225647
ACVR1B	-0.224472
SF3B1	-0.217441
salivary gland undifferentiated carcinoma	-0.214664
CARD11	-0.195834
eye intraocular melanoma	-0.195671
CD36	-0.191545
EP300	-0.186668
RNF43	-0.182155
NSD2	-0.175302
soft tissue chondrosarcoma	-0.174949
BTG1	-0.166222
CIC	-0.166066
HNF1A	-0.161754
AMR	-0.156529
FLCN	-0.156113
BLM	-0.153042
FRS2	-0.145309
GRM3	-0.136935
bone sarcoma (nos)	-0.136705
KMT2A	-0.13229
AMER1	-0.130898
TBX3	-0.127687
BCORL1	-0.125391
SAS	-0.125238
EPHA6	-0.121309
soft tissue fibrosarcoma	-0.120835
kidney urothelial carcinoma	-0.118465
adrenal gland pheochromocytoma	-0.117473
colon neuroendocrine carcinoma	-0.112156
CHEK2	-0.111063
NOTCH1	-0.109653
SETD2	-0.106086
brain astrocytoma pilomyxoid	-0.0994955
ARID2	-0.0991516
SRSF2	-0.0942209
NPM1	-0.0864499
CBL	-0.0802302
ERCC4	-0.0801522
TMPRSS2	-0.0776224
esophagus squamous cell carcinoma (scc)	-0.0747915
anus carcinoma (nos)	-0.0667468
GATA3	-0.0624726
GATA2	-0.0610624
WT1	-0.0596648
breast ductal carcinoma in situ (dcis)	-0.0581666
PIK3C2G	-0.0371608
KMT2C	-0.030281
CHD4	-0.0238361
brain pleomorphic xanthoastrocytoma	-0.0238004
MED12	-0.0237749
PAX5	-0.0189296
CHUK	-0.0178244
SMAD4	-0.0131648
PMS2	-0.0084999
BRAF	-0.00539407
ADGRA2	0
anus adenosquamous carcinoma	0
anus basaloid carcinoma	0
ATR	0
B2M	0
BACH1	0
BARD1	0
bladder carcinoma (nos)	0
bladder leiomyosarcoma	0
bone adamantinoma	0
bone ewing sarcoma	0
bone odontogenic carcinoma	0
brain dysembryonic neuroepithelial tumor (dnet)	0
brain ependymoma	0
brain gliosis	0
brain hemangioblastoma	0
brain melanocytoma	0
brain meningeal sarcoma	0
brain pineoblastoma	0
brain primitive neuroectoderm tumor (pnet)	0
breast carcinosarcoma	0
breast invasive lobular carcinoma (ilc)	0
breast lobular carcinoma in situ	0
breast myoepithelial carcinoma	0
breast papillary carcinoma	0
CCND1	0
CDC73	0
CDH20	0
CDK4	0
CDKN1B	0
CEBPA	0
cervix adenocarcinoma	0
cervix undifferentiated carcinoma	0
CHD2	0
CHEK1	0
cns sarcoma (nos)	0
colon adenosquamous carcinoma	0
colon carcinoid tumor	0
colon dysplasia	0
colon gist	0
colon mixed epithelial neuroendocrine neoplasm (minen)	0
CXCR4	0
CYP17A1	0
DDR1	0
DDX3X	0
DICER1	0
duodenum neuroendocrine carcinoma	0
EAS	0
EPHB6	0
ERRFI1	0
esophagus adenocarcinoma	0
esophagus adenosquamous carcinoma	0
esophagus carcinoma (nos)	0
esophagus gist	0
esophagus neuroendocrine carcinoma	0
ETV6	0
EUR	0
extra-hepatic cholangiocarcinoma	0
eye intraocular squamous cell carcinoma (scc)	0
eye lacrimal duct carcinoma	0
EZH2	0
FANCG	0
FANCM	0
FAT1	0
FGF19	0
FGF3	0
FGFR3	0
FH	0
FUBP1	0
GABRA6	0
GADD45B	0
gallbladder adenosquamous carcinoma	0
gallbladder carcinoma	0
GEN1	0
GNA13	0
H3-3A	0
head and neck adenocarcinoma	0
head and neck ameloblastoma	0
head and neck schneiderian papilloma	0
head and neck spindle cell carcinoma	0
heart sarcoma (nos)	0
IGF2R	0
IKZF1	0
JAK2	0
JAK3	0
JUN	0
KDM5C	0
KDM6A	0
kidney carcinoma (nos)	0
kidney oncocytoma	0
kidney sarcoma (nos)	0
kidney sarcomatoid carcinoma	0
kidney translocation renal cell carcinoma (trcc)	0
KLHL6	0
KMT2D	0
liver angiosarcoma	0
liver embryonal sarcoma	0
liver hemangioendothelioma	0
liver hepatoblastoma	0
liver mixed hepatocellular cholangiocarcinoma	0
LPP	0
LTK	0
lung (nos)	0
lung adenosquamous carcinoma	0
lung pleomorphic adenoma	0
MAGI2	0
MALT1	0
MAP2K1	0
MAP3K1	0
MAP3K6	0
MDM4	0
mediastinum germ cell tumor	0
MEF2B	0
MEN1	0
MERTK	0
MET	0
MKI67	0
MLLT10	0
MRE11	0
MST1R	0
MUTYH	0
nasopharynx and paranasal sinuses lymphoepithelioma	0
NBN	0
NCOR2	0
NF2	0
NFE2L2	0
NOTCH4	0
NRAS	0
NTRK2	0
NTRK3	0
NUP93	0
ovary carcinoma mixed histology	0
ovary female adnexal tumor of wolffian origin	0
ovary sertoli-leydig cell tumor	0
pancreas adenosquamous carcinoma	0
pancreas hepatoid carcinoma	0
pancreas intraductal papillary mucinous tumor (ipmt)	0
pancreas mixed epithelial neuroendocrine neoplasm (minen)	0
pancreas pancreatoblastoma	0
pancreas solid and papillary tumor	0
PAX3	0
PC	0
PCLO	0
penis urothelial carcinoma	0
peritoneum clear cell carcinoma	0
peritoneum mucinous carcinoma	0
PIK3C3	0
pineal gland germinoma	0
pineal parenchymal tumor	0
pituitary adenoma	0
pituitary carcinoma	0
placenta choriocarcinoma	0
placenta trophoblastic tumor	0
PLAG1	0
plasmacytoma	0
PRDM1	0
PREX2	0
prostate (nos)	0
prostate basal cell carcinoma	0
prostate carcinosarcoma	0
prostate sarcoma	0
prostate undifferentiated carcinoma	0
PTPN11	0
QKI	0
RAD50	0
RAD51	0
RAD51B	0
RAD51C	0
RAD54L	0
RANBP2	0
RHOA	0
RUNX1	0
RUNX1T1	0
salivary gland carcinoma ex pleomorphic adenoma	0
salivary gland sarcoma	0
scrotum squamous cell carcinoma (scc)	0
SDHB	0
SGK1	0
skin appendage tumor	0
skin atypical fibroxanthoma	0
skin extramammary pagets disease	0
skin porocarcinoma	0
skin sarcoma (nos)	0
SLIT2	0
small intestine adenocarcinoma	0
small intestine gastrointestinal neuroectodermal tumor	0
SOCS1	0
soft tissue angiomyolipoma	0
soft tissue clear cell sarcoma	0
soft tissue myoepithelial carcinoma	0
soft tissue myoepithelioma	0
soft tissue perivascular epithelioid cell tumor (pecoma)	0
soft tissue primitive neuroectoderm tumor (pnet)	0
SOX10	0
spine meningioma	0
spleen sarcoma	0
STAT4	0
stomach adenocarcinoma intestinal type	0
stomach leiomyosarcoma	0
SUFU	0
testis leydig cell tumor	0
testis mesothelioma	0
testis sertoli cell tumor	0
thymus carcinoma	0
thymus neuroendocrine carcinoma	0
thymus thymoma mixed	0
TNFAIP3	0
trachea squamous cell carcinoma (scc)	0
TSC1	0
unclassified	0
unknown primary (nos)	0
unknown primary adenosarcoma	0
unknown primary carcinoid	0
unknown primary endometrioid carcinoma	0
unknown primary mixed epithelial neuroendocrine neoplasm (minen)	0
unknown primary myoepithelial carcinoma	0
unknown primary neuroendocrine tumor	0
urachus carcinoma	0
ureter adenocarcinoma	0
ureter urothelial carcinoma	0
urethra adenocarcinoma	0
urethra squamous cell carcinoma (scc)	0
urethra urothelial carcinoma	0
uterus endometrial adenocarcinoma mixed histology	0
uterus endometrial small cell carcinoma	0
uterus endometrial squamous cell carcinoma (scc)	0
uterus gestational trophoblastic tumor epithelioid	0
uterus neuroendocrine carcinoma	0
uterus perivascular epithelioid cell tumor (pecoma)	0
uterus smooth muscle tumor of uncertain malignant potential (stump)	0
uterus tumor resembling ovarian sex cord tumors (utrosct)	0
vagina adenocarcinoma	0
vagina neuroendocrine carcinoma	0
VHL	0
vulva adenocarcinoma	0
ZRSR2	0
CBFB	0.000842988
ovary neuroendocrine carcinoma	0.00122524
CREBBP	0.00262356
PPP2R1A	0.00299401
MTAP	0.00455492
SMARCA4	0.00847209
head and neck carcinoma (nos)	0.0162534
ETS1	0.0171025
NCOR1	0.0180829
brain anaplastic meningioma	0.0471422
INPP4B	0.0491959
sex	0.0540717
MYB	0.0624462
liver hepatocellular carcinoma (hcc)	0.0692672
PRKAR1A	0.0723232
SPTA1	0.0752678
MLH1	0.0786224
FANCA	0.0831979
lung sarcoma (nos)	0.0866573
FAF1	0.0891166
PTEN	0.0910406
unknown primary gist	0.0915142
CD274	0.0926799
LZTR1	0.0943992
ROS1	0.0946966
PRKCI	0.101294
bladder sarcoma	0.102153
central nervous system (cns) (nos)	0.103633
breast neuroendocrine carcinoma	0.105908
ZNF703	0.111522
CDKN2C	0.113087
lung large cell carcinoma	0.114414
PDGFRB	0.114575
FANCC	0.114827
AFR	0.116833
FANCL	0.116999
BRD4	0.123364
STAG2	0.133743
PALB2	0.138172
MAP3K13	0.143215
PBRM1	0.148082
SDHC	0.150366
bone chondrosarcoma	0.155257
CUL3	0.176852
FLT3	0.179742
FGF23	0.182332
MAPK1	0.190838
PIK3C2B	0.192093
NOTCH2	0.20967
BRIP1	0.216328
NF1	0.243649
EED	0.244785
BRCA1	0.247954
BCL2	0.261941
BRCA2	0.263415
BAP1	0.267204
ERBB3	0.27401
CSF3R	0.274592
KDR	0.275536
CTNNA1	0.275986
FGFR2	0.289498
GATA4	0.289714
NSD3	0.293853
SDHA	0.294519
IKBKE	0.305284
CDKN1A	0.30861
ERBB2	0.330625
CCND3	0.339611
CCND2	0.351551
PTPRD	0.374819
lung sarcomatoid carcinoma	0.397061
GLI1	0.399098
TSC2	0.399861
kidney renal papillary carcinoma	0.403119
ERBB4	0.405549
salivary gland duct carcinoma	0.416507
PTPRO	0.425195
unknown primary sarcoma	0.426411
IRF2	0.443611
soft tissue desmoplastic small round cell tumor	0.448469
ESR1	0.448813
liver hepatocellular carcinoma (flo)	0.458264
NFKBIA	0.477572
adrenal gland neuroblastoma	0.481274
peritoneum carcinoma mixed histology	0.489291
stomach neuroendocrine carcinoma	0.498408
PIK3CB	0.506374
ZNF217	0.519119
FOXP1	0.521712
STK11	0.550502
rectum adenocarcinoma (crc)	0.558934
EMSY	0.563104
ovary endometrioid adenocarcinoma	0.56648
soft tissue rhabdomyosarcoma alveolar	0.596446
cervix neuroendocrine carcinoma	0.599742
EPHB1	0.606616
FAS	0.613347
MAP2K4	0.629043
soft tissue sarcoma undifferentiated	0.640012
LRP1B	0.641507
PIM1	0.650862
uterus endometrial adenocarcinoma papillary serous	0.651826
ALK	0.654959
KEAP1	0.657309
PDGFRA	0.66155
MAP2K2	0.695566
RET	0.69645
KEL	0.698784
IRS2	0.700048
breast sarcoma	0.703349
RAF1	0.705189
soft tissue leiomyosarcoma	0.71087
PPP2R2A	0.714268
ATRX	0.730098
EGFR	0.732494
peritoneum adenocarcinoma	0.742969
intra-hepatic cholangiocarcinoma	0.743378
TOP2A	0.751605
KIT	0.757709
bladder urothelial (transitional cell) carcinoma	0.76833
lung squamous cell carcinoma (scc)	0.772343
CDK6	0.78162
FGF14	0.78679
CDKN2A	0.793516
prostate neuroendocrine carcinoma	0.800589
PRKN	0.801866
kidney renal cell carcinoma	0.809467
unknown primary sarcomatoid carcinoma	0.81631
FGF4	0.818156
cervix squamous cell carcinoma (scc)	0.822972
soft tissue sarcoma (nos)	0.825027
FGFR1	0.832758
lung non-small cell lung carcinoma (nsclc) (nos)	0.839047
APC	0.855347
FGFR4	0.86093
MYCN	0.874427
TERC	0.8755
colon adenocarcinoma (crc)	0.879062
AXL	0.880735
skin melanoma	0.883104
unknown primary undifferentiated small cell carcinoma	0.890137
EPHA3	0.893678
TOP1	0.909475
fallopian tube endometrioid carcinoma	0.911409
SRC	0.916076
KAT6A	0.927225
lung small cell undifferentiated carcinoma	0.929764
unknown primary squamous cell carcinoma (scc)	0.932086
ATM	0.963347
FGF6	0.978104
SUZ12	0.9898
lung adenocarcinoma	0.995285
breast metaplastic carcinoma	0.996941
ovary clear cell carcinoma	1.00408
breast carcinoma (nos)	1.00877
BCL2L2	1.01093
cervix adenosquamous carcinoma	1.0306
unknown primary leiomyosarcoma	1.03532
MDM2	1.0585
CRKL	1.0702
lung carcinosarcoma	1.09343
bladder small cell carcinoma	1.09776
VEGFA	1.09971
parathyroid carcinoma	1.11441
vagina squamous cell carcinoma (scc)	1.1214
ovary epithelial carcinoma	1.12927
neuroblastoma	1.13752
uterus leiomyosarcoma	1.14351
NTRK1	1.15846
AKT2	1.16623
PDCD1LG2	1.16641
RICTOR	1.17188
CDKN2B	1.18784
EPHB4	1.19067
uterus sarcoma (nos)	1.20525
NOTCH3	1.21935
DAXX	1.22079
IGF1R	1.24372
kidney collecting duct carcinoma	1.26156
ureter small cell carcinoma	1.26251
soft tissue rhabdomyosarcoma pleomorphic	1.2672
spine ependymoma	1.28086
GATA6	1.28776
bladder adenocarcinoma	1.33423
ARFRP1	1.34365
CUL4A	1.35797
head and neck neuroendocrine carcinoma	1.37024
rhabdomyosarcoma (nos)	1.37698
head and neck odontogenic carcinoma	1.37729
soft tissue myxofibrosarcoma	1.40111
unknown primary undifferentiated neuroendocrine carcinoma	1.40541
unknown primary urothelial carcinoma	1.40661
MYC	1.40959
BCL2L1	1.41426
AURKA	1.41563
unknown primary melanoma	1.48351
unknown primary adenocarcinoma	1.48774
ARAF	1.55031
RAD21	1.56967
HGF	1.57412
SOX2	1.57949
bladder neuroendocrine carcinoma	1.58211
FGF7	1.59307
breast invasive ductal carcinoma (idc)	1.5939
peritoneum serous carcinoma	1.62494
RB1	1.63474
NKX2-1	1.63581
CCNE1	1.66797
FGF12	1.68263
CDK8	1.68473
unknown primary carcinoma (cup) (nos)	1.6862
metastasis	1.69936
KDM5A	1.70861
soft tissue osteosarcoma (extraskeletal)	1.75302
peritoneum carcinosarcoma	1.77837
MYCL	1.78192
TNFRSF11A	1.79066
LYN	1.79183
cervix small cell carcinoma	1.80877
MCL1	1.83342
PARP1	1.83762
ovary serous carcinoma	1.85503
uterus endometrial adenocarcinoma clear cell	1.88537
RPTOR	1.92313
soft tissue rhabdomyosarcoma embryonal	1.95693
breast inflammatory carcinoma	1.97377
urethra clear cell carcinoma	1.9967
fallopian tube adenocarcinoma	2.06476
FGF10	2.07955
cervix clear cell adenocarcinoma	2.10383
AKT3	2.13303
bone chordoma	2.16429
thyroid follicular oncocytic carcinoma	2.17803
soft tissue malignant peripheral nerve sheath tumor (mpnst)	2.27995
unknown primary undifferentiated large cell carcinoma	2.31851
vulva melanoma	2.31955
uterus carcinosarcoma	2.36893
ovary high grade serous carcinoma	2.38494
lung large cell neuroendocrine carcinoma	2.44203
GID4	2.46715
brain germ cell tumor	2.51388
bone osteosarcoma	2.53166
fallopian tube serous carcinoma	2.54928
pancreas islet cell tumor	2.55575
soft tissue ependymoma	2.67337
unknown primary serous carcinoma	2.68229
vagina melanoma	2.72182
anus melanoma	2.73936
small intestine leiomyosarcoma	2.79786
head and neck melanoma	2.80121
head and neck polymorphous adenocarcinoma low grade	2.85048
retroperitoneum germ cell tumor	2.86197
follicular dendritic cell sarcoma	2.88709
skin desmoplastic melanoma	2.95841
peritoneum endometrioid adenocarcinoma	3.00254
fallopian tube carcinoma mixed histology	3.03365
AR	3.04961
pancreas acinar cell carcinoma	3.11242
unknown primary germ cell tumor	3.25746
brain choroid plexus tumor	3.35279
kidney chromophobe carcinoma	3.52372
unknown primary carcinosarcoma	3.75879
TP53	3.81866
testis germ cell tumor (seminoma)	3.9603
fallopian tube carcinosarcoma	4.03292
adrenal gland cortical carcinoma	4.1625
ovary carcinosarcoma	4.22066
testis germ cell tumor (non-seminoma)	4.22538
testis germ cell tumor (mixed)	5.12393
ovary malignant brenner tumor	5.33258
bone chondroblastoma	5.35708
head and neck esthesioneuroblastoma	6.62975
nasopharynx and paranasal sinuses esthesioneuroblastoma	6.79065
testis embryonal rhabdomyosarcoma	7.34801
testis sex cord stromal tumor (nos)	9.0526
(Intercept)	9.22983
